# Quantitative light element (sodium and potassium) profiling in plant tissues using monochromatic X-ray fluorescence analysis

**DOI:** 10.1101/2024.10.22.619597

**Authors:** Parvinderdeep S. Kahlon, Pinelopi Kokkinopoulou, Silvia Bugallo Alfageme, Cheuk Ka Leong, Zewu Chen, Christa Testerink, Antony van der Ent

## Abstract

Accurately determining the elemental composition of plant tissues is essential for physiological studies on plant stress, including salinity tolerance. However, high-throughput routine analysis of light elements (range of sodium to calcium) in plant samples is challenging due to the need for complete sample dissolution and expensive inductively coupled plasma-mass-spectrometry (ICP-MS) analysis. Lower costs method (ion chromatography, ion selective electrodes) exists, but also require sample dissolution and lack sensitivity for very small samples (<10 mg). This study reports on a new method for the quantitative analysis of light elements in plant tissues using monochromatic X-ray fluorescence (XRF) instrumentation and innovative sample preparation and mounting. We used this approach to assess elemental uptake, distribution, and accumulation in *Arabidopsis thaliana* and *Oryza sativa* plants subjected to salt stress. The method can be used on samples as small as 1 mg making it suitable for small *Arabidopsis thaliana* plants. We systematically evaluated different sample preparations methods, repeatability, and measurement times to confirm the robustness of the technique. The results show that the monochromatic XRF method delivers rapid, non-destructive, and extraction-free analysis, strongly correlating with ICP-MS acquired data. As such, the monochromatic XRF method is a reliable and efficient alternative for studying salinity tolerance ideally suited for investigating elemental composition of early plant developmental stages, offering new possibilities for research into early stimuli sensing, perception and nutrient efficiency.
