## Supplemental Tables for "Quantitative light element (sodium and potassium) profiling in plant tissues using monochromatic X-ray fluorescence analysis"

### Sheet: S Table 1
Supplemnetal information Quantitative light element (sodium and potassium) profiling in plant tissues using monochromatic X-ray fluorescence analysis.
S Table 1: Data used for correlation plots of Sodium (Na) and Potassium (K), comparing analysis techniques Monochromatic X-ray Fluorescence (XRF), and ICP-MS across different plant tissues.
Sr. No.	Method	Plant	Tissue	Treatment (NaCl)	Replicate	ICP-MS (mg/kg)		XRF (mg/kg)
						Na	K	Na	K
1	Plunger	Arabidopsis thaliana	Shoot	0mM	1	3173.95	35443.3	4610	36160
2	Plunger	Arabidopsis thaliana	Shoot	0mM	2	3778.71	35896.8	4750	28520
3	Plunger	Arabidopsis thaliana	Shoot	0mM	3	3681.24	36219	4220	29990
4	Plunger	Arabidopsis thaliana	Shoot	0mM	4	3433.42	34375.7	4330	28610
5	Plunger	Arabidopsis thaliana	Shoot	75mM	1	26938.1	35854.2	17780	16770
6	Plunger	Arabidopsis thaliana	Shoot	75mM	2	14084.1	17481.7	19350	16600
7	Plunger	Arabidopsis thaliana	Shoot	75mM	3	13326.9	19499.7	15580	16140
8	Plunger	Arabidopsis thaliana	Shoot	75mM	4	12523.9	16306.7	17130	13590
9	Plunger	Arabidopsis thaliana	Shoot	100mM	1	17935.4	12501.2	20470	11640
10	Plunger	Arabidopsis thaliana	Shoot	100mM	2	18527.4	13646.6	21540	11670
11	Plunger	Arabidopsis thaliana	Shoot	100mM	3	18256.4	16047.3	19070	13990
12	Plunger	Arabidopsis thaliana	Shoot	100mM	4	16368.8	14596.8	21090	12830
13	Plunger	Arabidopsis thaliana	Shoot	125mM	1	25121.2	11111.4	25940	9880
14	Plunger	Arabidopsis thaliana	Shoot	125mM	2	26077.8	10510.7	27050	10030
15	Plunger	Arabidopsis thaliana	Shoot	125mM	3	20008.7	13758.2	23090	12700
16	Plunger	Arabidopsis thaliana	Shoot	125mM	4	20336.1	13324.5	24860	12180
17	Plunger	Arabidopsis thaliana	Shoot	150mM	1	27586.8	12525.2	25460	11430
18	Plunger	Arabidopsis thaliana	Shoot	150mM	2	32767	12623.6	27930	10650
19	Plunger	Arabidopsis thaliana	Shoot	150mM	3	29538.2	10471.1	19380	6340
20	Plunger	Arabidopsis thaliana	Shoot	150mM	4	25764.4	11270.6	22650	8690
21	Embedded	Arabidopsis thaliana	Shoot	0mM	1	5105.64	30462.9	3173.95	35443.3
22	Embedded	Arabidopsis thaliana	Shoot	0mM	2	4514.9	31180.3	3778.71	35896.8
23	Embedded	Arabidopsis thaliana	Shoot	0mM	3	6297.25	29936.7	3681.24	36219
24	Embedded	Arabidopsis thaliana	Shoot	0mM	4	6642.57	26628.5	3433.42	34375.7
25	Embedded	Arabidopsis thaliana	Shoot	75mM	1	19481	15199.9	26938.1	35854.2
26	Embedded	Arabidopsis thaliana	Shoot	75mM	2	20794.6	15819.7	14084.1	17481.7
27	Embedded	Arabidopsis thaliana	Shoot	75mM	3	20281.5	16603.2	13326.9	19499.7
28	Embedded	Arabidopsis thaliana	Shoot	75mM	4	20471.6	14790.4	12523.9	16306.7
29	Embedded	Arabidopsis thaliana	Shoot	100mM	1	26059.8	11217.1	17935.4	12501.2
30	Embedded	Arabidopsis thaliana	Shoot	100mM	2	25295.4	11757.2	18527.4	13646.6
31	Embedded	Arabidopsis thaliana	Shoot	100mM	3	23530.2	14135.1	18256.4	16047.3
32	Embedded	Arabidopsis thaliana	Shoot	100mM	4	25374.9	13741.3	16368.8	14596.8
33	Embedded	Arabidopsis thaliana	Shoot	125mM	1	31434.4	9987.35	25121.2	11111.4
34	Embedded	Arabidopsis thaliana	Shoot	125mM	2	34530	9541.85	26077.8	10510.7
35	Embedded	Arabidopsis thaliana	Shoot	125mM	3	30220.8	12147.8	20008.7	13758.2
36	Embedded	Arabidopsis thaliana	Shoot	125mM	4	29939.3	11512.4	20336.1	13324.5
37	Embedded	Arabidopsis thaliana	Shoot	150mM	1	30730.4	10837.7	27586.8	12525.2
38	Embedded	Arabidopsis thaliana	Shoot	150mM	2	35186.5	9794.73	32767	12623.6
39	Embedded	Arabidopsis thaliana	Shoot	150mM	3	31058.9	9820.25	29538.2	10471.1
40	Embedded	Arabidopsis thaliana	Shoot	150mM	4	31640.3	10962.7	25764.4	11270.6
41	Embedded	Oryza sativa (Mudgo)	Shoot	0mM	1	12922.9	25090.9	2734.63	21631.4
42	Embedded	Oryza sativa (Mudgo)	Root	0mM	2	4146.54	26400.6	278.573	21365.1
43	Embedded	Oryza sativa (Mudgo)	Shoot	0mM	3	10842	27831.6	2855.92	22444.3
44	Embedded	Oryza sativa (Mudgo)	Root	0mM	4	8137.38	26694.3	351.858	22483.1
45	Embedded	Oryza sativa (Mudgo)	Shoot	0mM	1	13345.6	22818.2	2877.56	20308.5
46	Embedded	Oryza sativa (Mudgo)	Root	0mM	2	4862.69	29296.9	387.942	24304.5
47	Embedded	Oryza sativa (Mudgo)	Shoot	0mM	3	14199.6	25336.7	2874.43	21169.8
48	Embedded	Oryza sativa (Mudgo)	Root	0mM	4	9265.61	24814.3	8332.53	19090.9
49	Embedded	Oryza sativa (Mudgo)	Shoot	25mM	1	22294.1	17989.3	16962	24180.4
50	Embedded	Oryza sativa (Mudgo)	Root	25mM	2	18916.8	23111.9	8427	18999.5
51	Embedded	Oryza sativa (Mudgo)	Shoot	25mM	3	20612.6	22136.4	13974.1	22151.7
52	Embedded	Oryza sativa (Mudgo)	Root	25mM	4	19187.9	22908.8	6409.92	23182.1
53	Embedded	Oryza sativa (Mudgo)	Shoot	25mM	1	21771.2	26371.9	14428.4	23657
54	Embedded	Oryza sativa (Mudgo)	Root	25mM	2	21241.9	17939.2	13362	17249.6
55	Embedded	Oryza sativa (Mudgo)	Shoot	25mM	3	31505	23879.3	15271	22771.6
56	Embedded	Oryza sativa (Mudgo)	Root	25mM	4	50049	18846.6	25761.1	21450.8
57	Embedded	Oryza sativa (Mudgo)	Shoot	50mM	1	38222.3	17907	26828.3	17603.6
58	Embedded	Oryza sativa (Mudgo)	Root	50mM	2	20009.7	20408.6	15816.1	19457.2
59	Embedded	Oryza sativa (Mudgo)	Shoot	50mM	3	38755.4	17764.9	28631.6	18912.7
60	Embedded	Oryza sativa (Mudgo)	Root	50mM	4	13864.7	21995.8	7357.31	18868.6
61	Embedded	Oryza sativa (Mudgo)	Shoot	50mM	1	31688.9	17906	21054	18619.9
62	Embedded	Oryza sativa (Mudgo)	Root	50mM	2	22520.6	18465.9	15485	18173.6
63	Embedded	Oryza sativa (Mudgo)	Shoot	50mM	3	47693	17767.7	22616.2	15451.6
64	Embedded	Oryza sativa (Mudgo)	Root	50mM	4	3511.65	37224.9	347.338	34191.5
65	Embedded	Oryza sativa (M. Blatec)	Shoot	0mM	1	14352.4	24003.1	3149.25	25263
66	Embedded	Oryza sativa (M. Blatec)	Root	0mM	2	5835.91	46373.8	413.603	40487.2
67	Embedded	Oryza sativa (M. Blatec)	Shoot	0mM	3	9535.63	23348	3026.74	25114.4
68	Embedded	Oryza sativa (M. Blatec)	Root	0mM	4	4233.56	39217.3	384.274	32046.4
69	Embedded	Oryza sativa (M. Blatec)	Shoot	0mM	1	10238.8	32074.9	2736.58	28120.5
70	Embedded	Oryza sativa (M. Blatec)	Root	0mM	2	4094.4	39945.4	313.88	31205.3
71	Embedded	Oryza sativa (M. Blatec)	Shoot	0mM	3	11937.9	21998.7	3537.39	19865.3
72	Embedded	Oryza sativa (M. Blatec)	Root	0mM	4	74672	16151.6	61227.1	17226.4
73	Embedded	Oryza sativa (M. Blatec)	Shoot	25mM	1	16058.2	17448.3	12546.5	19827.4
74	Embedded	Oryza sativa (M. Blatec)	Root	25mM	2	39572.2	17511	41259.6	16452
75	Embedded	Oryza sativa (M. Blatec)	Shoot	25mM	3	5390.5	3081.68	13136.3	17925
76	Embedded	Oryza sativa (M. Blatec)	Root	25mM	4	18512.7	20709.4	9484.94	18750.3
77	Embedded	Oryza sativa (M. Blatec)	Shoot	25mM	1	20002.2	24669.7	10596.7	19968.3
78	Embedded	Oryza sativa (M. Blatec)	Root	25mM	2	14799.8	30597.1	5792.14	28798.7
79	Embedded	Oryza sativa (M. Blatec)	Shoot	25mM	3	13186.2	8590.61	13522.7	19651.4
80	Embedded	Oryza sativa (M. Blatec)	Root	25mM	4	24704.7	23578.1	14189.4	22595.8
81	Embedded	Oryza sativa (M. Blatec)	Shoot	50mM	1	29173.4	16308.2	21330.3	16976.2
82	Embedded	Oryza sativa (M. Blatec)	Root	50mM	2	19741.8	23755.3	12768.6	21061.8
83	Embedded	Oryza sativa (M. Blatec)	Shoot	50mM	3	27283	14055.1	22243.6	17908.3
84	Embedded	Oryza sativa (M. Blatec)	Root	50mM	4	44621.6	14953.6	40997.9	14293.7

### Sheet: S Table 2
Supplemental Table 2: Composition of Hyponex nutrient solution (provided by Unifarm, Wageningen University and Research, The Netherlands)
Macronutrients	Working concentration (mM)
NH₄⁺	1.7
K⁺	4.13
Ca₂⁺	1.97
Mg₂⁺	1.24
NO₃⁻	4.14
SO₄2-	3.14
H2PO₄⁻	1.29
Micronutrients	Working concentration (µM)
Mn	3.4
Zn	4.7
B	14
Cu	6.9
Mo	0.5
Fe	21

### Sheet: S Table 3
Supplemental Table 3: Composition of Yoshida nutrient solution (Yoshida et al., 1976).
Macronutrients	Source	Working concentration (mM)
Stock 1	NH4NO3	1.43
Stock 2	CaCl2.6H2O	1
Stock 3	NaH2PO4.H2O	0.32
	K2SO4	0.51
	MgSO4.7H2O	1.64
Stock 4 Micronutrients	Source	Working concentration (µM)
Fe	FeCl3.6H2O	59.34
	Citric acid (pure)	77.42
B	H3BO3	18.88
Mn	MnCl2.4H2O	9.47
Zn	ZnSO4.7H2O	0.15
Cu	CuSO4.5H2O	0.24
Mo	(NH4)6Mo7O24.4H2O	0.07
